# A short course of antibiotics selects for persistent resistance in the human gut

**DOI:** 10.1101/2023.09.04.556257

**Authors:** Eitan Yaffe, Les Dethlefsen, Arati V. Patankar, Chen Gui, Susan Holmes, David A. Relman

## Abstract

Understanding the relationship between antibiotic use and the evolution of antimicrobial resistance is vital for effective antibiotic stewardship, yet animal models and *in vitro* experiments poorly replicate real-world conditions. To elucidate how resistance evolves *in vivo*, we exposed 60 human subjects to ciprofloxacin and used longitudinal stool samples and a new computational method to assemble genomes for 5665 populations of commensal bacterial species within subjects. Analysis of 2.27M polymorphic sequence variants revealed 513 populations that underwent selective sweeps. We found convergent evolution focused on DNA gyrase and evidence of dispersed selective pressure at other genomic loci. Nearly 10% of susceptible bacterial populations evolved towards resistance through sweeps that involved mutations in a specific amino acid in gyrase. Evolution towards resistance was predicted by population abundances before and during the exposure. 89% of gyrase sweeps and the majority of all sweeps persisted more than 10 weeks. This work quantifies the direct relationship between antibiotic usage and the evolution of resistance within the gut communities of individual human hosts.
