## Supplementary material for "A short course of antibiotics selects for persistent resistance in the human gut": Supp. Table S3

### Sheet: Table S3
index	accession	desc	taxa	class
1	WP_161587600.1	anaerobic ribonucleoside-triphosphate reductase	Clostridium botulinum	neither
2	WP_021681992.1	DNA polymerase	Ruminococcus callidus	neither
3	WP_018595445.1	hypothetical protein	Blautia producta	neither
4	OLA00671.1	MAG: hypothetical protein BHV95_02410	Clostridiales bacterium Nov_37_41	neither
5	MCI5800209.1	MAG: hypothetical protein MR060_12380	bacterium	neither
6	HAN12939.1	MAG TPA: hypothetical protein DCQ07_11350	Bacteroides sp.	neither
7	WP_270418571.1	DNA gyrase C-terminal beta-propeller domain-containing protein	Butyricicoccus sp. AM78-15b2TA	gyrA
8	WP_270440786.1	DNA gyrase C-terminal beta-propeller domain-containing protein	Butyricicoccus sp. AF86-03b2A	gyrA
9	WP_119189538.1	MULTISPECIES: DNA gyrase C-terminal beta-propeller domain-containing protein	unclassified Butyricicoccus	gyrA
10	WP_181966410.1	MULTISPECIES: DNA gyrase subunit A	unclassified Ruminococcus	gyrA
11	WP_118364256.1	DNA gyrase subunit A	Dorea formicigenerans	gyrA
12	WP_231258674.1	DNA gyrase subunit A	Clostridium botulinum	gyrA
13	MBR1764574.1	MAG: topoisomerase IV	Ruminococcus sp.	parC
14	MBR1455159.1	MAG: topoisomerase IV	Lachnospiraceae bacterium	parC
15	MBS1333862.1	MAG: topoisomerase IV, partial	Clostridiales bacterium	parC
16	ODU57828.1	MAG: topoisomerase IV	Clostridium sp. SCN 57-10	parC
17	MCD8037066.1	MAG: topoisomerase IV	Clostridiales bacterium	parC
18	MBS4869449.1	MAG: topoisomerase IV	Eubacterium sp.	parC
19	MBQ3391157.1	MAG: topoisomerase IV, partial	Clostridia bacterium	parC
20	HCF35819.1	MAG TPA: topoisomerase IV	Ruminococcaceae bacterium	parC
21	HIY81600.1	MAG TPA: topoisomerase IV, partial	Firmicutes bacterium	parC
22	DAP14922.1	MAG TPA: DNA topoisomerase 2 beta	Myoviridae sp.	both
23	MCH5180901.1	MAG: DNA topoisomerase IV subunit A	Erysipelotrichales bacterium	parC
24	MBS1362975.1	MAG: DNA topoisomerase IV subunit A	Bacilli bacterium	parC
25	WP_087285528.1	DNA topoisomerase IV subunit A	[Clostridium spiroforme	parC
26	MTL75898.1	DNA gyrase subunit A, partial	Turicibacter sanguinis	gyrA
27	MCI5734110.1	MAG: DNA topoisomerase IV subunit A	Tenericutes bacterium	parC
28	CDA23681.1	dNA topoisomerase IV subunit A	Mycoplasma sp. CAG:611	parC
29	WP_065973009.1	DNA topoisomerase IV subunit A	Streptococcus thermophilus	parC
30	WP_249305168.1	DNA topoisomerase 4 subunit A	Jutongia hominis	parC
31	MBD9157815.1	MAG: DNA topoisomerase, partial	Lachnospiraceae bacterium	both
32	WP_195389880.1	DNA gyrase subunit A, partial	Dorea longicatena	gyrA
33	WP_021953778.1	DNA topoisomerase 4 subunit A	Eubacterium sp. BX4	parC
34	MBF0968937.1	MAG: DNA topoisomerase IV subunit A	Actinomyces sp.	parC
35	WP_055344550.1	DNA topoisomerase IV subunit A	Propionibacterium freudenreichii	parC
36	WP_260273211.1	DNA topoisomerase IV subunit A	Propionibacterium freudenreichii	parC
37	WP_009143891.1	DNA gyrase subunit A	Succinatimonas hippei	gyrA
38	MBF1159322.1	MAG: DNA gyrase subunit A, partial	Thermobifida sp.	gyrA
39	WP_085345632.1	DNA gyrase subunit A	Bifidobacterium adolescentis	gyrA
40	WP_264292355.1	DNA gyrase subunit A	Bifidobacterium animalis	gyrA
41	MBP3418829.1	MAG: DNA gyrase subunit A, partial	Alphaproteobacteria bacterium	gyrA
42	RHJ30672.1	DNA gyrase subunit A	Sutterella sp. AM11-39	gyrA
43	WP_029436340.1	DNA gyrase subunit A	Bilophila wadsworthia	gyrA
44	HCG26446.1	MAG TPA: DNA gyrase subunit A	Lentisphaeria bacterium	gyrA
45	MBJ2194306.1	MAG: DNA gyrase subunit A	Muribaculaceae bacterium	gyrA
46	WP_149935373.1	DNA gyrase subunit A	Bacteroides caccae	gyrA
47	CCZ74078.1	dNA gyrase A subunit	Bacteroides caccae CAG:21	gyrA
48	WP_087420225.1	MULTISPECIES: DNA gyrase subunit A	Butyricimonas	gyrA
49	WP_238078046.1	DNA gyrase subunit A	Faecalibacterium prausnitzii	gyrA
50	MCI7254661.1	MAG: DNA gyrase subunit A	Bacteroidales bacterium	gyrA
51	HJH57647.1	MAG TPA: DNA gyrase subunit A, partial	Euryarchaeota archaeon	gyrA
52	HIZ77456.1	MAG TPA: DNA gyrase subunit A	Firmicutes bacterium	gyrA
53	MCD8022867.1	MAG: DNA gyrase subunit A	Lachnospiraceae bacterium	gyrA
54	WP_117505288.1	DNA gyrase subunit A	Desulfotomaculum sp. OF05-3	gyrA
55	WP_096811527.1	DNA gyrase subunit A	Streptococcus thermophilus	gyrA
56	HCV93466.1	MAG TPA: DNA gyrase subunit A, partial	Faecalibacterium sp.	gyrA
57	HIW22868.1	MAG TPA: DNA gyrase subunit A	Candidatus Acutalibacter stercoravium	gyrA
58	WP_263040710.1	DNA gyrase subunit A	Acutalibacter sp. LFL-21	gyrA
59	WP_204720214.1	DNA gyrase subunit A	Hydrogenoanaerobacterium saccharovorans	gyrA
60	WP_253279178.1	DNA gyrase subunit A	Collinsella aerofaciens	gyrA
61	MBD9088652.1	MAG: DNA gyrase subunit A	Clostridiales bacterium	gyrA
62	MBS1433641.1	MAG: DNA gyrase subunit A	Oscillospiraceae bacterium	gyrA
63	MBS6563040.1	MAG: DNA gyrase subunit A	Staphylococcus sp.	gyrA
64	MCI2139363.1	MAG: DNA gyrase subunit A, partial	Lactococcus lactis	gyrA
65	MBQ8940406.1	MAG: DNA gyrase subunit A	Firmicutes bacterium	gyrA
66	MBS5570170.1	MAG: DNA gyrase subunit A	Clostridiales bacterium	gyrA
67	MBP7427147.1	MAG: DNA gyrase subunit A, partial	Lachnospira sp.	gyrA
68	MBS6959612.1	MAG: DNA gyrase subunit A, partial	Roseburia sp.	gyrA
69	PWL70708.1	MAG: DNA gyrase subunit A	Clostridiaceae bacterium	gyrA
70	WP_117657336.1	DNA gyrase subunit A	Dorea formicigenerans	gyrA
71	WP_195951362.1	MULTISPECIES: DNA topoisomerase IV subunit A	Clostridium	parC
72	MCI7117511.1	MAG: DNA topoisomerase IV subunit A	Sutterella wadsworthensis	parC
73	MBS5225902.1	MAG: DNA topoisomerase IV subunit A	Parasutterella sp.	parC
74	WP_098734100.1	DNA topoisomerase IV subunit A, partial	Escherichia coli	parC
75	WP_014226868.1	MULTISPECIES: DNA topoisomerase IV subunit A	Klebsiella	parC
76	CDE74014.1	dNA topoisomerase 4 subunit A	Clostridium sp. CAG:451	parC
77	WP_035448297.1	DNA topoisomerase IV subunit A	Ligilactobacillus animalis	parC
78	GAC44667.1	DNA topoisomerase IV, A subunit	Pediococcus acidilactici NGRI 0510Q	parC
79	WP_204432418.1	DNA topoisomerase IV subunit A	Paracholeplasma morum	parC
80	MCI5967866.1	MAG: DNA topoisomerase IV subunit A	Tenericutes bacterium	parC
81	WP_007052666.1	DNA topoisomerase IV subunit A	Bifidobacterium longum	parC
82	MCL2177761.1	MAG: DNA topoisomerase 4 subunit A	Firmicutes bacterium	parC
83	MBE6697761.1	MAG: DNA gyrase subunit A	Ruminococcaceae bacterium	gyrA
84	MCR4275297.1	MAG: DNA gyrase subunit A	Candidatus Wolfebacteria bacterium	gyrA
85	WP_015274263.1	DNA gyrase subunit A	Brachyspira pilosicoli	gyrA
86	WP_173903001.1	MULTISPECIES: DNA gyrase subunit A	Blautia	gyrA
87	HIR79107.1	MAG TPA: DNA gyrase subunit A	Candidatus Egerieenecus merdigallinarum	gyrA
88	WP_195930054.1	DNA gyrase subunit A	Clostridium sp. 1001270J_160509_D11	gyrA
89	PWL78213.1	MAG: DNA gyrase subunit A	Coriobacteriia bacterium	gyrA
90	MBE7705594.1	MAG: DNA gyrase subunit A	Cyanobacteria bacterium SIG29	gyrA
91	WP_022741798.1	DNA gyrase subunit A	Adlercreutzia equolifaciens	gyrA
92	KAB7418117.1	DNA gyrase subunit A, partial	Bifidobacterium longum	gyrA
93	CDB78927.1	type IIA topoisomerase (DNA gyrase/topo II topoisomerase IV) A subunit	Coprococcus sp. CAG:131	both
94	MBS5647119.1	MAG: DNA topoisomerase 4 subunit A	Lachnospiraceae bacterium	parC
95	MCI5863582.1	MAG: DNA topoisomerase	Lachnospiraceae bacterium	both
96	WP_118298160.1	MULTISPECIES: DNA topoisomerase 4 subunit A	unclassified Clostridium	parC
97	MCR5686755.1	MAG: DNA topoisomerase 4 subunit A	Lachnospiraceae bacterium	parC
98	MCR5161017.1	MAG: DNA topoisomerase 4 subunit A	Lachnospiraceae bacterium	parC
99	WP_173755355.1	DNA topoisomerase 4 subunit A	Blautia schinkii	parC
100	MBQ8663238.1	MAG: DNA topoisomerase 4 subunit A	Eubacterium sp.	parC
101	RGU27609.1	DNA topoisomerase 4 subunit A	[Eubacterium rectale	parC
102	HIR70767.1	MAG TPA: DNA topoisomerase 4 subunit A	Candidatus Pullilachnospira gallistercoris	parC
103	MBE5928268.1	MAG: DNA topoisomerase 4 subunit A	Lachnospiraceae bacterium	parC
104	MBS4816142.1	MAG: DNA topoisomerase 4 subunit A	Clostridium sp.	parC
105	MCI5766811.1	MAG: DNA topoisomerase 4 subunit A	Clostridiales bacterium	parC
106	HIS20277.1	MAG TPA: DNA topoisomerase 4 subunit A	Candidatus Spyradocola merdavium	parC
107	MBS5855566.1	MAG: DNA topoisomerase 4 subunit A	Firmicutes bacterium	parC
108	WP_129225657.1	DNA topoisomerase 4 subunit A	Candidatus Borkfalkia ceftriaxoniphila	parC
109	WP_098993136.1	DNA gyrase subunit A	Bacillus toyonensis	gyrA
110	MBP3394463.1	MAG: DNA topoisomerase IV subunit A	Lentisphaeria bacterium	parC
111	WP_007839415.1	DNA gyrase/topoisomerase IV subunit A	Phocaeicola dorei	both
112	CDA57971.1	dNA topoisomerase 4 subunit A	Prevotella sp. CAG:604	parC
113	WP_151874249.1	DNA gyrase/topoisomerase IV subunit A, partial	Bacteroides salyersiae	both
114	WP_182654361.1	DNA gyrase/topoisomerase IV subunit A	Alistipes indistinctus	both
115	VDR33986.1	DNA gyrase subunit A	Faecalibacterium prausnitzii	gyrA
116	WP_232522869.1	DNA gyrase/topoisomerase IV subunit A	Alistipes dispar	both
117	MBP6461534.1	MAG: DNA gyrase/topoisomerase IV subunit A	Alistipes sp.	both
118	OUN97995.1	DNA topoisomerase IV	Odoribacter splanchnicus	parC
119	WP_005678912.1	DNA gyrase/topoisomerase IV subunit A	Bacteroides caccae	both
120	CUQ06734.1	DNA topoisomerase IV subunit A	Prevotella copri	parC
