## Supplementary material for "A short course of antibiotics selects for persistent resistance in the human gut": Supp. Table S4

### Sheet: Table S4
feature	description	pvalue	qvalue	enrichment	weight	variant.count	vc.count	bin.count	assemblies.count	median.vc.size	genic.fraction	Ns	Nn	Ks	Kn	dNdS
K02469	gyrA; DNA gyrase subunit A	6e-06	0.001356	359.59	37.8	72	67	67	37	2	1	6	66	104945	429142	2.69001
K06400	spoIVCA; site-specific DNA recombinase	2.3e-05	0.002599	122.6	1.6	4	4	3	3	25	1	3	1	2986	12530	0.079436
K19505	gfrR; transcriptional regulator	0.004133	0.260169	33.51	0.1	3	3	3	3	31	1	1	1	4163	17347	0.239984
K01104	E3.1.3.48; protein-tyrosine phosphatase	0.006728	0.260169	10.22	1.2	5	3	3	3	35	0.8	3	1	1362	5613	0.0808837
K02621	parC; Topoisomerase IV subunit A	0.0086515	0.260169	21.34	2.2	5	4	4	4	2	1	0	5	6058	25037	Inf
K01537	ATP2C; P-type Ca2+ transporter type 2C	0.0106345	0.260169	17.95	1.4	8	4	4	3	8	1	5	3	9657	39213	0.147762
K01487	guaD, GDA; guanine deaminase	0.013144	0.260169	14.65	0.1	8	3	3	3	194	0.875	3	4	5938	24851	0.318592
K11085	msbA; ATP-binding cassette, subfamily B	0.016762	0.260169	10.05	0.5	3	3	3	3	59	1	3	0	2634	11154	0
K03531	ftsZ; cell division protein FtsZ	0.017758	0.260169	13.7	1.5	3	3	3	3	2	1	2	1	2568	9411	0.136436
K01813	rhaA; L-rhamnose isomerase	0.019865	0.260169	10.73	0.3	8	5	4	4	271	0.75	5	1	5871	24540	0.0478484
K03657	uvrD, pcrA; ATP-dependent DNA helicase UvrD/PcrA	0.0202175	0.260169	7.76	1.7	7	7	7	7	37	0.857	2	4	10490	41053	0.511047
K01197	hya; hyaluronoglucosaminidase	0.021153	0.260169	57.86	1.1	4	3	3	3	57.5	1	1	3	11216	46069	0.730383
K02438	glgX; glycogen debranching enzyme	0.0223175	0.260169	20.04	0.1	6	3	3	3	412	1	3	3	6970	28562	0.244031
K19353	eptC; heptose-I-phosphate ethanolaminephosphotransferase	0.022603	0.260169	5.15	0.1	6	3	3	3	274.5	0.833	3	2	5991	24645	0.162061
K13010	per, rfbE; perosamine synthetase	0.0232085	0.260169	22.63	0.6	3	3	3	3	12	1	2	0	1827	7767	0
K00965	galT; transferase	0.023856	0.260169	11.06	0.5	6	3	3	3	128	1	5	1	4846	19292	0.0502384
K12527	ygfK; putative selenate reductase	0.026424	0.260169	49.61	1.1	9	3	3	3	7	1	4	5	13123	53306	0.307728
K07496	insQ; putative transposase	0.0311625	0.260169	31.32	1.1	3	3	3	3	59	0.667	1	1	1673	7444	0.224745
K01436	yhaA; amidohydrolase	0.031781	0.260169	7.55	0.1	4	3	3	3	38	1	4	0	2924	10657	0
K09749	uncharacterized protein	0.037457	0.260169	6.39	0.2	5	4	4	4	90	1	1	4	4182	17409	0.960882
K02051	ABC.SN.S; ABC transporter	0.038169	0.260169	10.28	1.1	11	3	3	3	8	0.909	6	4	4827	20103	0.160076
K02314	dnaB; replicative DNA helicase	0.038247	0.260169	11.18	1	4	4	4	4	11.5	0.75	3	0	3308	13612	0
K01119	cpdB; 2',3'-cyclic-nucleotide 2'-phosphodiesterase / 3'-nucleotidase	0.0389275	0.260169	3.43	0.1	6	3	3	3	85	0.833	2	3	5401	23219	0.348917
K02115	ATPF1G, atpG; F-type H+-transporting ATPase subunit gamma	0.041139	0.260169	7.2	0.5	3	3	3	3	90	1	2	1	1567	6560	0.119436
K03427	hsdM; type I restriction enzyme M protein	0.0411875	0.260169	9.98	0.7	10	5	5	4	41	1	7	3	8927	39124	0.097788
K08218	ampG; MFS transporter	0.0412985	0.260169	4.08	0.1	8	4	4	4	89	1	5	3	6899	26365	0.157004
K01531	mgtA, mgtB; P-type Mg2+ transporter	0.0416535	0.260169	3.75	0.1	10	3	3	3	278	0.6	5	1	15409	65501	0.0470497
K03604	purR; LacI family transcriptional regulator	0.0417905	0.260169	4.09	0.1	6	4	4	4	94.5	0.5	2	1	3616	14681	0.123152
K01421	yhgE; putative membrane protein	0.041837	0.260169	6.68	0.6	18	4	4	4	101	0.778	8	6	39916	146312	0.204611
K17318	lplA; putative aldouronate transport system substrate-binding protein	0.0440195	0.260169	10.11	1.1	13	5	5	5	194	1	6	7	11518	51014	0.263411
K01873	VARS, valS; valyl-tRNA synthetase	0.048416	0.260169	6.99	0.9	3	3	3	3	8	0.333	1	0	3358	14831	0
K22278	pgdA; peptidoglycan-N-acetylglucosamine deacetylase	0.04846	0.260169	7.95	0.4	6	4	4	4	44	1	5	0	4034	16306	0
